# Neotaphonomic characteristics of vertebrate site formation in underwater caves

**DOI:** 10.64898/2026.02.13.705854

**Authors:** Meg M Walker, Joanne E Wilkinson, Mathew Stewart, Geraldine E Jacobsen, Shwaron Kumar, Vladimir Levchenko, Stewart Fallon, Rebecca Esmay, Rachel Wood, Justyna J Miszkiewicz, Gilbert Price, Elizabeth Reed, Joeseph Monks, Julien Louys

## Abstract

Recovering well-preserved vertebrate remains from underwater caves has provided critical insights into archaeological and palaeontological records worldwide. However, understanding how bone assemblages form and are modified in underwater environments remains limited due to stable low energy burial conditions that produce time-averaged deposits, and underwater settings that hinder traditional recording and recovery methods. This study applies an actualistic taphonomic framework to three assemblages of domesticate animal bones (N = 231) from two underwater caves, Green Waterhole and Gouldens Sinkhole, near Mount Gambier, South Australia, encompassing known submerged (wet; N = 134) and dry (N = 97) burial conditions. The assemblages were examined to assess how wet and dry cave environments impact bone distribution, surface and microstructural modification. Radiocarbon dating of 41 specimens indicates that domesticate fauna were deposited over decadal and centennial timescales, allowing taphonomic signatures to be contextualised through time. Statistically significant differences were identified between wet and dry burial contexts. Bones recovered from wet contexts exhibit mostly better preservation, including skeletal elemental completeness, surface, and microstructure, than those from dry caves. However, some of the submerged specimens also have elevated frequencies of bone surface corrosion with macroscopic evidence for heterogenous black biological staining, algal or biofilm attack, and a distinctive form of circular etching. Histotaphonomy further reveals patterns of peripheral cyanobacterial tunnelling across most bones recovered from submerged contexts. Bones from dry environments were dominated by terrestrially linked tunnelling across all regions of the bone cortex. These findings can be explained by variation in light availability across different cave zones which influences biological activity and, in turn, the expression of taphonomic markers on bone externally and at the microstructural level. This is the first study to provide a benchmark bone dataset for reconstructing depositional histories and post-depositional reworking in underwater cave environments under a taphonomic framework.
