## Supplementary BSM and Histotaphonomy Data for "Neotaphonomic characteristics of vertebrate site formation in underwater caves"

### Sheet: Histology 
Bone surface modification frequency dataset
Site		Shallow splt lines	Deep longitudinal cracking	Bleaching	Flaking and exfoliation	Delamination	Plastic deformation	Scratches and scuff marks	Crushing	Collection Damage	Fracture occurrence	Bone loss	Etching	Pitting	Surface	Corrosion	Algal/fungal attack	Root action	Ropot pitting	Chalky matrix	White chalky surface deposit	Cementation
Wet	Yes	28	8	32	71	36	33	47	53	78	19	2	10	42	74	84	59	46	35	59	3	1
Wet	No	80	100	76	34	66	102	61	55	30	56	114	106	74	42	32	57	70	81	57	113	115
Dry	Yes	30	3	24	47	5	0	27	25	13	23	3	32	36	24	69	42	51	27	1	26	5
Dry	No	66	93	72	49	90	95	70	72	84	43	94	65	61	73	28	55	46	97	96	71	92
Histotaphonomy raw dataset
Definitions
Ct.Wi	Cortical Width
Ct.Ar	Cortical Area
OHI	Oxford Histoloigcal Index
BAI	Bacterial Attack Index
CAI	possible cyanobacteria Attack Index
MFD	Multifocal
Site	Sample Number	condition	Site	Area	Depth	Taxon	Element	Ct.Wi	Ct.Ar	%preserved	OHI	%BAI.Ar	BAI	CAI.Ar	CAI	Peripheral Y/N	Peripheral MFD (Min)	Peripheral MFD (Max)	Only Peripheral Y(1)/N(2)	Sample Description			Histotaphonomy Description
Green Waterhole Surface	GWS_02	dry	1	Central	0	Ovis aries	Tibia	2.68629	36.9291	100	5	0	5	0	5	2			2	Quarter portion of bone			Periosteal bone flaked off or degraded. Heavily cracked perpendicular to bone and also through the osteonal features. Cracking is possibly linked to the pressures in the SEM. No evidence of MFD tunnelling or degradation. Osteons are identifiable from the interstitial bone layers.
Green Waterhole Surface	GWS_19	dry	2	Upper slope	0	Ovicaprid	Tibia	3.26435	108.932	93.9518	4	6.04818	4	0	5	1	0.174523	0.684943	1	Complete cross section.			Some surface delamination and flaking. Bacterial attack across a portion of the peripheral periosteal bone layer, possibly associated with surface corrosion. Some cracking is associated with demineralisation and likely not associated with SEM. Internal cracking, perpendicular to the cortex, but possible formed during SEM analysis. An internal ring of demineralised bone tissue (grey) across the en…
Green Waterhole Surface	GWS_36	dry	4	Upper slope	0	Ovis aries	Metatarsal	2.50344	98.9772	0	0	73.4849	2	0	5	2			2	Complete cross section.			Completely degraded bone sample with central MFD tunnelling. Areas of degradation identified without any demineralisation or hypermineralisation.
Green Waterhole Surface	GWS_47	dry	5	Lake boundary	0	Ovicaprid	Metatarsal	3.04063	103.625	20.5255	2	76.4731	2	3.00143	5	1			2	Complete cross section.			Degraded bone samples from the endocortical and periosteal surfaces. Central third is better preserved in some areas. Degradation is linked to demineralisation. Both wedl and non-wedl MFDs are present. Larger dissolution tunnelling present through the section. Flaked periosteal bone and general degradation. Although some possible cyano tunnelling around periosteal third, none adjacent to the peri…
Green Waterhole Surface	GWS_48	dry	5	Lake boundary	0	Ovicaprid	Metatarsal	2.54025	111.176	63.7492	3	35.8901	3	0.360665	5	1	0.456842	1.1556	1	Complete cross section.			Degraded bone samples from the endocortical and periosteal surfaces. Central third is better preserved in some areas. Degradation is linked to demineralisation. Both wedl and non-wedl MFDs are present. Larger dissolution tunnelling present through the section. Flaked and corroded periosteal bone surface and general degradation. Although some possible cyano tunnelling around periosteal third, none…
Green Waterhole Surface	GWS_60	dry	6	Upper slope (w)	0	Ovicaprid	Tibia	2.83495	94.383	96.0356	5	3.9644	5	0	5	2			2	Complete cross section.			Histological integrity preserved whilst heavily fractured along plexiform structures and radially through cortex. Pockets of likely bacterial degredation across the sub-endosteal envelope.
Green Waterhole Surface	GWS_66	dry	8	Upper slope (w)	0	Ovicaprid	Femur	2.43522	104.806	87.8852	4	12.1148	4	0	5	1			1	Full cross section			Generally well preserved, however a concentration of light MFD attack is observed across the inner pocket of the endosteal region. This area is located within the cortex, and not along the margin of bone. Some areas of light peripheral attack. Histological analysis required for a better understanding of OHI. Biological material is embedded on the peripheral surface, but is not associated with MFD…
Green Waterhole Surface	GWS_69	dry	10	Upper slope (e)	0	Ovicaprid	Metatarsal	2.28805	82.1021	84.1973	3	15.7162	3	0.086485	5	1			2	Full cross section			Areas of hypermineralised degradation around the endosteal border. Small pocket of possible cyano bacterial degradation. Check histo for wedl tunnelling across the bone. Many areas of degradation are not continuous, however the general area is measured, reducing the OHI value. Areas attributed to BAI required further histological degradation checks. BAI therefore is an approximate general degrada…
Green Waterhole Surface	GWS_83	dry	13	Upper slipe (s)	0	Ovicaprid	Metatarsal	2.33974	83.0531	0	0	100	0	0	5	2			2	Full cross section, broken in two			Complete MFD degradation of the cortex. Different degradation pattern across the cortex, distinguished by a central 1/3 band with increased diagenetic porosity.
Green Waterhole Surface	GWS_86	dry	N(B3)	Lake boundary	0	Ovicaprid	Tibia	3.11693	100.56	0.251993	0	99.748	0	0	5	2			2	Full cross section, broken in two			Complete MFD degradation of the cortex. Different degradation pattern across the cortex, distinguished by a central 1/3 band with increased diagenetic porosity.
Gouldens Hole	GH_04	Wet	C4	NA	-13.3	Macropus sp	Rib	1.79906	25.21	44.8654	2	43.2826	3	11.8519	4	1	0.575676	0.751619	2	Full Cross section
Gouldens Hole	GH_09	Wet	C6	NA	-15.4	Ovis aries	Metatarsal	1.67464	69.4609	71.4793	3	0	5	19.8107	3	1	0.528952	0.666518	1	Whole cross section, fractured into three parts			Only possible cyano tunnelling present, with density along the periosteal margins, but not consistent. Thin portion (approx. 0.06mm) on possible cyano tunnelling along the endosteal margins, but not consistent.
Gouldens Hole	GH_10	Wet	C3	NA	-14	Ovicaprid	Metatarsal	3.37776	116.406	97.8775	5	1.85019	5	0.272294	5	1	0.10926	0.429852	1	Full cross section			Minor peripheral MFD attack. The densest area presents both possible cyano and bacterial degradation in a cluster. Cracking from SEM - look at histo for cracking data
Gouldens Hole	GH_18	Wet	D6	NA	-0.3	Macropus sp	Tibia	8.09194	115.586	80.8259	3	5.37508	4	13.799	4	1	0.504441	0.594966	2	Quarter portion of bone			MFD tunnelling across the periosteal and endosteal margins. Along the periosteal margin, it looks like the tunnelling has degraded the bone and it is 'floating' away. Cracking also occurs along the margin of well preserved bone and bacterial tunnelling - highlighting that older bone may not exhibit the same peripheral depth or presence of MFD tunnelling, and therefore the original margin of bone …
Gouldens Hole	GH_19	Wet	D4	NA	-8.9	Ovicaprid	Metatarsal	2.76569	74.78	88.4461	4	0	5	11.5539	4	1	0.276464	0.319347	1	Full cross section			Well preserved bone histology with 3/4 of circumferences altered by possible cyanobacterial tunnelling. Bone margin presents scalloped corrosion in regions impacted by possible cyano bioerosion, and a small area with well preserved bone surfaces.
Green Waterhole West	GWW_16	Wet	B3	NA	-2.8	Bos sp.	Rib	2.87431	198.853	73.4385	3	1.50916	5	24.9883	3	1	0.275981	1.19179	1	Full cross section			Well preserved cortical and trabeculae bone. Exterior cortical bone is heavily modified by MFD (possible cyano). Few areas of degradation have been removed, some are cracked off but preserved in situ prior to removal. Cracking through bone a product of the SEM. Some areas of the peripheral surface are corroded and have created a shallow pitted texture. An area of the peripheral degradation varies…
Green Waterhole West	GWW_4	Wet	B3	NA	-2.8	Ovicaprid	Tibia	3.12351	97.9852	87.0046	4	10.6605	4	2.33487	5	1	0.318262	0.640188	1	Full cross section, broken in two			Complete MFD degradation of the cortex. Different degradation pattern across the cortex, distinguished by a central 1/3 band with increased diagenetic porosity.
Green Waterhole West	GWW_58	Wet	B3	NA	-3.8	Bos sp.	Femur	8.06123	261.934	88.6822	4	10.2447	4	1.07305	5	1	0.297172	1.08527	1	Quadrant			well preserved with a peripheral MFD damage. Cracking induced by SEM.
Green Waterhole West	GWW_59	Wet	B3	NA	-3.2	Bos sp.	Humerus	6.6813	197.437	88.4995	4	10.333	4	1.16749	5	1	0.578657	0.979108	1	Quadrant			well preserved with a peripheral MFD damage. Preserved marrow organics. possible cyano and BAI MFD present around sub-periosteal region of bone. BAI seems to overlap the possible cyano attack.
Green Waterhole West	GWW_61	Wet	B3	NA	-4.3	Ovicaprid	Metacarpal	2.66689	93.2304	77.3272	3	0	5	22.6728	3	1	0.34068	1.1834	1	Full cross-section			Well preserved cortical bone with peripheral degradation from possible cyanobacterial tunnelling. Portion of bone has delaminated/flakes away.
Green Waterhole West	GWW_62	Wet	B3	NA	-3.8	Ovicaprid	Humerus	2.53303	110.135	93.5814	4	6.41857	4	0	5	1	0.226953	0.466571	1	Full cross-section			Well preserved with a small portion of peripheral bone bioeroded by budded? MFD containing cellular structures entombed in erosion pits, some with hypermineralised boundaries.
Green Waterhole West	GWW_70	Wet	B3	NA	-4.6	Macropus sp	Tibia	6.76155	308.589	0	0	100	0	0.444549	5	2			2	Full cross section broken into two portions.			Completely degraded bone with some portions of bone loss/delamination across the peripheral surface. Possibly possible cyanobacterial degradation across the peripheral bone margins, possibly then overlain with additional MFD
Green Waterhole West	GWW_71	Wet	B3	NA	-5.4	Bos sp.	Ulna		132.131	68.8329	3	14.3823	4	20.2822	3	1	0.714922	2.25467	1	Full cross section			Well preserved histology, no central medullary canal. Peripheral bioerosion across only a portion of the bone, comprising possible cyanobacterial and other MFD
Green Waterhole West	GWW_76	Wet	B3	NA	-5.4	Ovicaprid	Radius	3.81657	137.522	100	5	0	5	0	5	2			2	Full cross section			Completely preserved bone microstructure with central bone marrow(?) preservation.
